# Local translation drives glioblastoma heterogeneity and tumor invasion

**DOI:** 10.64898/2026.05.02.722387

**Authors:** Nikolas Layer, Niklas Wißmann, Marc Philipp Dehler, Maximilian F. Lasotta, Madlena Yan Ly, Mahammad Bashirov, Tim Wageringel, Jiajie Liu, Robin S. Dietl, Ekin Reyhan, Marc C. Schubert, Svenja Kristin Tetzlaff, Nirosan Sivapalan, Yiheng Tang, Janus Mosbacher, Yeunjung Ko, Tongil Ko, Rangel Lyubomirov Pramatarov, Stella J. Soyka, Yvonne Yang, Yahaya Yabo, Atefeh Pourkhalili Langeroudi, Obada T. Alhalabi, Robert Denninger, Michael Botz, Vivek Kumar Sahu, Nathalie Wilke, Isabell Bludau, Benjamin Deneen, Ana C. deCarvalho, Thomas V. Wuttke, Stefan Pfister, David T. W. Jones, Bogdana Suchorska, Ashok Kumar Jayavelu, Dirk Trauner, Felix Sahm, Dieter Henrik Heiland, Erin M. Schuman, Varun Venkataramani

## Abstract

Glioblastoma is characterized by diffuse brain invasion, yet the subcellular mechanisms enabling this aggressive behavior remain poorly understood. A subpopulation of glioblastoma cells forms invasive tumor microtubes (TMs), neurite-like extensions that drive whole-brain colonization. Here, we establish local protein translation as a fundamental driver of TM dynamics and invasive cell states. Developing a subcellular transcriptomics approach - integrating subcellular organelle organization with spatially resolved transcriptomics and functional readouts - we reveal that TM gene expression drives cell state identity. Invasive cells further exhibit significantly elevated local translation in protruding TMs, directly linking subcellular protein synthesis to functional invasive states associated with neurodevelopmental programs of axonal growth cones. Targeted disruption of TM-localized translation via photoswitchable puromycin, and specific knockdowns of the TM-enriched proteins GPM6A and GAP43, impaired TM dynamics, suppressed invasion, and reduced tumor growth. Together, these findings define local translation as a key determinant of tumor heterogeneity and glioblastoma invasion.
