## Supplementary material for "Local translation drives glioblastoma heterogeneity and tumor invasion": table S2

### Sheet: Sheet1
Patient derived model	MGMT methylation	CDKN2A/B	Sex	Age	Treatment
glioblastoma lines
S24	methylated	hom.del.	female	44	Rx + TMZ
T269	methylated	hom.del.	male	68	none prior
P3XX	methylated	hom.del.	male	64 years
GG16	methylated	hom.del.
BG5	unmethylated	hom.del.	female	72 years	none prior
BG7	methylated	hom.del.
NCH421	methylated	het. del.	male	66 years
NCH644	methylated	bal.	female	66 years
L1	methylated	bal.
U3047	methylated	het. del.	female	66 years	none prior
U3048	methylated	hom.del.		77 years	none prior
HF2587	methylated	hom.del.	female	56 years	none prior
HF2927	methylated	hom.del.	female	55 years	none prior
HF3253	methylated	hom.del.	female	82 years	none prior
HF3016	unmethylated	unaltered	male	45 years	none prior
pediatric-type diffuse high grade glioma lines
HSJD-GBM-002			male	14 years
OPBG-GBM-001			male	12 years
RCMB47			male	15 years	radiotherapy
SJ-HGGx97				7 months
B062_039
