## Supplementary material for "Local translation drives glioblastoma heterogeneity and tumor invasion": table S3

# chemistryVersion: Merfish 2.0
name	id	barcodeType	structural cytoskeleton association
CD9	ENST00000009180	merfish	no
CD4	ENST00000011653	merfish	no
SNAI2	ENST00000020945	merfish	no
CLDN11	ENST00000064724	merfish	no
SLC2A3	ENST00000075120	merfish	no
BCL3	ENST00000164227	merfish	no
ACTN1	ENST00000193403	merfish	yes
CDC6	ENST00000209728	merfish	no
CENPM	ENST00000215980	merfish	no
HMOX1	ENST00000216117	merfish	no
IL2RB	ENST00000216223	merfish	no
CTSG	ENST00000216336	merfish	no
GZMH	ENST00000216338	merfish	no
GZMB	ENST00000216341	merfish	no
PNN	ENST00000216832	merfish	no
TRIB3	ENST00000217233	merfish	no
PLLP	ENST00000219207	merfish	no
STMN2	ENST00000220876	merfish	yes
TGFB1	ENST00000221930	merfish	no
CD79A	ENST00000221972	merfish	no
NKG7	ENST00000221978	merfish	no
ITGB8	ENST00000222573	merfish	no
ACTA2	ENST00000224784	merfish	yes
MPO	ENST00000225275	merfish	no
COL1A1	ENST00000225964	merfish	no
ALDOC	ENST00000226253	merfish	no
CD38	ENST00000226279	merfish	no
NFKB1	ENST00000226574	merfish	no
IL2	ENST00000226730	merfish	no
CCND1	ENST00000227507	merfish	no
CD69	ENST00000228434	merfish	no
OAS3	ENST00000228928	merfish	no
IFNG	ENST00000229135	merfish	no
ENO2	ENST00000229277	merfish	no
KLRB1	ENST00000229402	merfish	no
FYN	ENST00000229471	merfish	no
LY86	ENST00000230568	merfish	no
LOX	ENST00000231004	merfish	no
GZMK	ENST00000231009	merfish	no
LTF	ENST00000231751	merfish	no
HES1	ENST00000232424	merfish	no
SLC11A1	ENST00000233202	merfish	no
RTKN	ENST00000233330	merfish	no
TNFAIP3	ENST00000237289	merfish	no
KCNJ8	ENST00000240662	merfish	no
CXCR4	ENST00000241393	merfish	no
SRGN	ENST00000242465	merfish	no
BHLHE41	ENST00000242728	merfish	no
CENPK	ENST00000242872	merfish	no
CEACAM8	ENST00000244336	merfish	no
CDKN1A	ENST00000244741	merfish	no
SOX4	ENST00000244745	merfish	no
NRN1	ENST00000244766	merfish	no
SOX9	ENST00000245479	merfish	no
LAMP5	ENST00000246070	merfish	no
CCR7	ENST00000246657	merfish	no
OMG	ENST00000247271	merfish	no
KLF2	ENST00000248071	merfish	no
VPREB3	ENST00000248948	merfish	no
VGF	ENST00000249330	merfish	no
SIRT2	ENST00000249396	merfish	no
CLEC11A	ENST00000250340	merfish	no
SALL1	ENST00000251020	merfish	no
TYMP	ENST00000252029	merfish	no
LGALS3	ENST00000254301	merfish	no
LANCL2	ENST00000254770	merfish	no
LYVE1	ENST00000256178	merfish	no
CCNB1	ENST00000256442	merfish	no
PDGFRA	ENST00000257290	merfish	no
ANXA1	ENST00000257497	merfish	no
HILPDA	ENST00000257696	merfish	no
CDK4	ENST00000257904	merfish	no
KCNMB4	ENST00000258111	merfish	no
IL6	ENST00000258743	merfish	no
RTP4	ENST00000259030	merfish	no
FGFBP2	ENST00000259989	merfish	no
MMP7	ENST00000260227	merfish	no
THBS1	ENST00000260356	merfish	no
KIF11	ENST00000260731	merfish	yes
LYZ	ENST00000261267	merfish	no
PROX1	ENST00000261454	merfish	no
ARG2	ENST00000261783	merfish	no
PDGFRB	ENST00000261799	merfish	no
TSPAN13	ENST00000262067	merfish	no
MCM4	ENST00000262105	merfish	no
COTL1	ENST00000262428	merfish	yes
TYROBP	ENST00000262629	merfish	no
FBLN1	ENST00000262722	merfish	no
CDC45	ENST00000263201	merfish	no
IL1A	ENST00000263339	merfish	no
IL1B	ENST00000263341	merfish	no
NOTCH3	ENST00000263388	merfish	no
CD44	ENST00000263398	merfish	no
LIFR	ENST00000263409	merfish	no
BIRC3	ENST00000263464	merfish	no
ELANE	ENST00000263621	merfish	no
EPCAM	ENST00000263735	merfish	no
GNLY	ENST00000263863	merfish	no
VAMP8	ENST00000263864	merfish	no
RND3	ENST00000263895	merfish	no
MCAM	ENST00000264036	merfish	no
CYTIP	ENST00000264192	merfish	no
CSTA	ENST00000264474	merfish	no
STAT3	ENST00000264657	merfish	no
CXCL9	ENST00000264888	merfish	no
MCM2	ENST00000265056	merfish	no
SLC1A3	ENST00000265113	merfish	no
EGF	ENST00000265171	merfish	no
LAMP3	ENST00000265598	merfish	no
STMN4	ENST00000265770	merfish	yes
ASCL1	ENST00000266744	merfish	no
CDK2	ENST00000266970	merfish	no
RB1	ENST00000267163	merfish	no
MFGE8	ENST00000268150	merfish	no
ITGAX	ENST00000268296	merfish	no
TP53	ENST00000269305	merfish	no
IGFBP4	ENST00000269593	merfish	no
EVA1B	ENST00000270824	merfish	no
FCGR2A	ENST00000271450	merfish	no
HES6	ENST00000272937	merfish	no
CCNA2	ENST00000274026	merfish	no
GZMA	ENST00000274306	merfish	no
EGFR	ENST00000275493	merfish	no
CDCA5	ENST00000275517	merfish	no
CDKN2B	ENST00000276925	merfish	no
LCN2	ENST00000277480	merfish	no
ADM	ENST00000278175	merfish	no
CENPU	ENST00000281453	merfish	no
GJA1	ENST00000282561	merfish	no
THY1	ENST00000284240	merfish	no
KIT	ENST00000288135	merfish	no
CCNB2	ENST00000288207	merfish	no
FCER1G	ENST00000289902	merfish	no
SPON2	ENST00000290902	merfish	no
CSTB	ENST00000291568	merfish	no
S100B	ENST00000291700	merfish	no
S100A1	ENST00000292169	merfish	no
KRT86	ENST00000293525	merfish	yes
SOX8	ENST00000293894	merfish	no
CXCR1	ENST00000295683	merfish	no
CTLA4	ENST00000295854	merfish	no
CXCL3	ENST00000296026	merfish	no
SCRG1	ENST00000296506	merfish	no
EDIL3	ENST00000296591	merfish	no
MAP1B	ENST00000296755	merfish	yes
COL1A2	ENST00000297268	merfish	no
ALDH1A1	ENST00000297785	merfish	no
FOLR2	ENST00000298223	merfish	no
ANPEP	ENST00000300060	merfish	no
PLK1	ENST00000300093	merfish	no
CD3D	ENST00000300692	merfish	no
RRM1	ENST00000300738	merfish	no
AXL	ENST00000301178	merfish	no
CTTN	ENST00000301843	merfish	no
CD14	ENST00000302014	merfish	no
ITGB1	ENST00000302278	merfish	no
P2RY12	ENST00000302632	merfish	no
IL7R	ENST00000303115	merfish	no
RRM2	ENST00000304567	merfish	no
FPR1	ENST00000304748	merfish	no
SNAP25	ENST00000304886	merfish	no
GAP43	ENST00000305124	merfish	yes
ESCO2	ENST00000305188	merfish	no
TACR1	ENST00000305249	merfish	no
MGMT	ENST00000306010	merfish	no
CXCL10	ENST00000306602	merfish	no
DDIT4	ENST00000307365	merfish	no
HAVCR2	ENST00000307851	merfish	no
CTSW	ENST00000307886	merfish	no
CSPG4	ENST00000308508	merfish	no
CKS1B	ENST00000308987	merfish	no
XCR1	ENST00000309285	merfish	no
MAL	ENST00000309988	merfish	no
KLK6	ENST00000310157	merfish	no
UGT8	ENST00000310836	merfish	no
CDC20	ENST00000310955	merfish	no
CD248	ENST00000311330	merfish	no
GABRB3	ENST00000311550	merfish	no
CD7	ENST00000312648	merfish	no
RGS5	ENST00000313961	merfish	no
TUBB3	ENST00000315491	merfish	yes
CD200	ENST00000315711	merfish	no
NCAM1	ENST00000316851	merfish	no
FIBIN	ENST00000318627	merfish	no
F2R	ENST00000319211	merfish	no
TAC1	ENST00000319273	merfish	no
OTOS	ENST00000319460	merfish	no
ZEB1	ENST00000320985	merfish	no
SOX11	ENST00000322002	merfish	no
FOXJ1	ENST00000322957	merfish	no
TYMS	ENST00000323274	merfish	no
NDRG1	ENST00000323851	merfish	no
CD37	ENST00000323906	merfish	no
ANGPT2	ENST00000325203	merfish	no
SOX2	ENST00000325404	merfish	no
IL32	ENST00000325568	merfish	no
P2RY13	ENST00000325602	merfish	no
FGFR1	ENST00000326324	merfish	no
MARCO	ENST00000327097	merfish	no
IFITM1	ENST00000328221	merfish	no
MYT1	ENST00000328439	merfish	no
BCAN	ENST00000329117	merfish	no
PDLIM1	ENST00000329399	merfish	no
CSF1	ENST00000329608	merfish	no
IDH2	ENST00000330062	merfish	no
CD86	ENST00000330540	merfish	no
IL3RA	ENST00000331035	merfish	no
CNTN2	ENST00000331830	merfish	no
NPTXR	ENST00000333039	merfish	no
TUBB2A	ENST00000333628	merfish	yes
PDCD1	ENST00000334409	merfish	no
CDKN3	ENST00000335183	merfish	no
GCK	ENST00000336642	merfish	no
TSPO	ENST00000337554	merfish	no
SLA	ENST00000338087	merfish	no
NCR3	ENST00000340027	merfish	no
TUBB4B	ENST00000340384	merfish	yes
TNC	ENST00000341037	merfish	no
CAV1	ENST00000341049	merfish	no
B4GALNT1	ENST00000341156	merfish	no
SLC24A2	ENST00000341998	merfish	no
VCAN	ENST00000342785	merfish	no
HLA-DQA1	ENST00000343139	merfish	no
APOD	ENST00000343267	merfish	no
E2F1	ENST00000343380	merfish	no
C1orf162	ENST00000343534	merfish	no
IDH1	ENST00000345146	merfish	no
DDIT3	ENST00000346473	merfish	no
APP	ENST00000346798	merfish	no
CD5	ENST00000347785	merfish	no
KLRC1	ENST00000347831	merfish	no
PTPRC	ENST00000348564	merfish	no
ZNF683	ENST00000349618	merfish	no
BIRC5	ENST00000350051	merfish	no
CD8A	ENST00000352580	merfish	no
PKIA	ENST00000352966	merfish	no
PROK2	ENST00000353065	merfish	no
ELOVL2	ENST00000354666	merfish	no
EFEMP1	ENST00000355426	merfish	no
CLEC9A	ENST00000355819	merfish	no
DLL3	ENST00000356433	merfish	no
UBE2C	ENST00000356455	merfish	no
SMC4	ENST00000357388	merfish	no
NF1	ENST00000358273	merfish	no
ARNT	ENST00000358595	merfish	no
FUT4	ENST00000358752	merfish	no
CNDP1	ENST00000358821	merfish	no
FGF1	ENST00000359370	merfish	no
HK1	ENST00000359426	merfish	no
NTRK2	ENST00000359847	merfish	no
FCER2	ENST00000360067	merfish	no
C1S	ENST00000360817	merfish	no
SOX10	ENST00000360880	merfish	no
FAM107A	ENST00000360997	merfish	no
GFPT1	ENST00000361060	merfish	no
CD3E	ENST00000361763	merfish	no
FOXM1	ENST00000361953	merfish	no
DLL1	ENST00000366756	merfish	no
DTL	ENST00000366991	merfish	no
ASPM	ENST00000367408	merfish	yes
TNR	ENST00000367674	merfish	no
IFNGR1	ENST00000367739	merfish	no
CD48	ENST00000368046	merfish	no
FCER1A	ENST00000368115	merfish	no
MNDA	ENST00000368141	merfish	no
NES	ENST00000368223	merfish	yes
PTPRK	ENST00000368226	merfish	no
BNIP3	ENST00000368636	merfish	no
MKI67	ENST00000368653	merfish	no
S100A4	ENST00000368716	merfish	no
S100A8	ENST00000368733	merfish	no
S100A12	ENST00000368737	merfish	no
S100A9	ENST00000368738	merfish	no
LHPP	ENST00000368842	merfish	no
SELENBP1	ENST00000368868	merfish	no
CTSS	ENST00000368985	merfish	no
MCL1	ENST00000369026	merfish	no
RGS10	ENST00000369103	merfish	no
CD2	ENST00000369478	merfish	no
NTNG1	ENST00000370068	merfish	no
LMO4	ENST00000370542	merfish	no
IFI44L	ENST00000370751	merfish	no
DNAJB4	ENST00000370763	merfish	no
BCAS1	ENST00000371435	merfish	no
TSHZ2	ENST00000371497	merfish	no
NPDC1	ENST00000371601	merfish	no
IFIT1	ENST00000371804	merfish	no
CH25H	ENST00000371852	merfish	no
PTEN	ENST00000371953	merfish	no
PAK3	ENST00000372007	merfish	no
VEGFA	ENST00000372067	merfish	no
KIF2C	ENST00000372224	merfish	yes
CD40	ENST00000372285	merfish	no
MMP9	ENST00000372330	merfish	no
CDCA8	ENST00000373055	merfish	no
SPOCK2	ENST00000373109	merfish	no
TREM2	ENST00000373113	merfish	no
PRF1	ENST00000373209	merfish	no
ITM2A	ENST00000373298	merfish	no
CD52	ENST00000374213	merfish	no
SUSD1	ENST00000374270	merfish	no
KIF4A	ENST00000374403	merfish	yes
C1QC	ENST00000374640	merfish	no
HLA-DRB5	ENST00000374975	merfish	no
HLA-DRA	ENST00000374982	merfish	no
CLIC1	ENST00000375784	merfish	no
AIF1	ENST00000376049	merfish	no
FOXP3	ENST00000376207	merfish	no
PIM2	ENST00000376509	merfish	no
PSAT1	ENST00000376588	merfish	no
FBXO6	ENST00000376753	merfish	no
RORB	ENST00000376896	merfish	no
SPRY2	ENST00000377104	merfish	no
DNAJC11	ENST00000377577	merfish	no
GPR34	ENST00000378142	merfish	no
CA9	ENST00000378357	merfish	no
TSPAN7	ENST00000378482	merfish	no
SPI1	ENST00000378538	merfish	no
PAX6	ENST00000379129	merfish	no
PCNA	ENST00000379143	merfish	no
CD83	ENST00000379153	merfish	no
LDHA	ENST00000379412	merfish	no
ALOX5AP	ENST00000380490	merfish	no
IGFBP3	ENST00000381086	merfish	no
IL6ST	ENST00000381287	merfish	no
CD274	ENST00000381577	merfish	no
IFNGR2	ENST00000381995	merfish	no
OLIG1	ENST00000382348	merfish	no
OLIG2	ENST00000382357	merfish	no
TIGIT	ENST00000383671	merfish	no
BTLA	ENST00000383680	merfish	no
MOBP	ENST00000383754	merfish	yes
NT5M	ENST00000389022	merfish	no
IGKC	ENST00000390237	merfish	no
TRDC	ENST00000390477	merfish	no
MAP2	ENST00000392194	merfish	yes
MAG	ENST00000392213	merfish	no
FXYD5	ENST00000392219	merfish	no
CRIP1	ENST00000392531	merfish	no
CD300A	ENST00000392625	merfish	no
CD79B	ENST00000392795	merfish	no
HMBS	ENST00000392841	merfish	no
MEST	ENST00000393187	merfish	no
MAF	ENST00000393350	merfish	no
PTPRZ1	ENST00000393386	merfish	no
PRCP	ENST00000393399	merfish	no
CNP	ENST00000393888	merfish	yes
PLPPR1	ENST00000395056	merfish	no
LBH	ENST00000395323	merfish	no
ATRX	ENST00000395603	merfish	no
AREG	ENST00000395748	merfish	no
MLC1	ENST00000395876	merfish	no
SEPTIN3	ENST00000396426	merfish	no
C15orf48	ENST00000396650	merfish	no
GATM	ENST00000396659	merfish	no
MEIS2	ENST00000397624	merfish	no
MET	ENST00000397752	merfish	no
ITGB2	ENST00000397854	merfish	no
MBP	ENST00000397866	merfish	yes
SOCS6	ENST00000397942	merfish	no
MX1	ENST00000398598	merfish	no
CX3CR1	ENST00000399220	merfish	no
SAMSN1	ENST00000400564	merfish	no
PROC	ENST00000402125	merfish	no
C1QA	ENST00000402322	merfish	no
AKAP12	ENST00000402676	merfish	no
CPE	ENST00000402744	merfish	no
NFIA	ENST00000403491	merfish	no
ETV1	ENST00000405358	merfish	no
NEU4	ENST00000405370	merfish	no
BCL6	ENST00000406870	merfish	no
HEPN1	ENST00000408930	merfish	no
CCL20	ENST00000409189	merfish	no
TTC31	ENST00000410003	merfish	no
CD207	ENST00000410009	merfish	no
ERMN	ENST00000410096	merfish	yes
PLAC8	ENST00000411416	merfish	no
CMKLR1	ENST00000412676	merfish	no
DCC	ENST00000412726	merfish	no
SCG5	ENST00000413748	merfish	no
ZEB2	ENST00000419938	merfish	no
TFRC	ENST00000420415	merfish	no
GUSB	ENST00000421103	merfish	no
TOP2A	ENST00000423485	merfish	no
DCN	ENST00000425043	merfish	no
CFB	ENST00000425368	merfish	no
SIGLEC6	ENST00000425629	merfish	no
SLC2A1	ENST00000426263	merfish	no
PRRC2C	ENST00000426496	merfish	no
MOG	ENST00000431798	merfish	no
HLA-DQB1	ENST00000434651	merfish	no
FCGR3A	ENST00000436743	merfish	no
ASNS	ENST00000437628	merfish	no
LST1	ENST00000438075	merfish	no
HLA-DMB	ENST00000438510	merfish	no
CDKN1C	ENST00000440480	merfish	no
FGFR3	ENST00000440486	merfish	no
HHATL	ENST00000441594	merfish	no
LAG3	ENST00000441671	merfish	no
CD1C	ENST00000443761	merfish	no
FGF12	ENST00000445105	merfish	no
TBP	ENST00000446829	merfish	no
CD36	ENST00000447544	merfish	no
CDK1	ENST00000448257	merfish	no
EOMES	ENST00000449599	merfish	no
ANXA2	ENST00000451270	merfish	yes
PFN2	ENST00000452853	merfish	yes
ALDH1L1	ENST00000452905	merfish	no
CTSB	ENST00000453527	merfish	no
TAGLN3	ENST00000455401	merfish	yes
KIF5A	ENST00000455537	merfish	yes
FN1	ENST00000456923	merfish	no
ROBO1	ENST00000464233	merfish	no
CSF3R	ENST00000464465	merfish	no
IL1R2	ENST00000464994	merfish	no
TTYH1	ENST00000467939	merfish	no
EPHA4	ENST00000469354	merfish	no
CENPF	ENST00000469862	merfish	no
NLGN3	ENST00000476589	merfish	no
POSTN	ENST00000478947	merfish	no
TGFB2	ENST00000479322	merfish	no
BCHE	ENST00000479451	merfish	no
GPR17	ENST00000486700	merfish	no
GRM8	ENST00000489939	merfish	no
CLIC3	ENST00000494426	merfish	no
PDZRN3	ENST00000494559	merfish	no
FABP3	ENST00000497275	merfish	no
LEF1	ENST00000504426	merfish	no
SERINC5	ENST00000507668	merfish	no
TGFBI	ENST00000508076	merfish	no
HERC5	ENST00000508159	merfish	no
OCIAD2	ENST00000508632	merfish	no
C1QB	ENST00000509305	merfish	no
SPOCK3	ENST00000511531	merfish	no
HDAC2	ENST00000519108	merfish	no
NRCAM	ENST00000522550	merfish	no
LPL	ENST00000522701	merfish	no
MS4A6A	ENST00000528851	merfish	no
TAGLN	ENST00000530649	merfish	yes
CD3G	ENST00000532917	merfish	no
C1R	ENST00000535233	merfish	no
CDCA3	ENST00000535406	merfish	no
CD163	ENST00000537626	merfish	no
BACH2	ENST00000537989	merfish	no
CD19	ENST00000538922	merfish	no
PROM1	ENST00000539194	merfish	no
TRIL	ENST00000539664	merfish	no
CD27	ENST00000541233	merfish	no
CADM1	ENST00000542447	merfish	no
NFIB	ENST00000543693	merfish	no
PRTN3	ENST00000544537	merfish	no
ITGAM	ENST00000544665	merfish	no
ERBB3	ENST00000549832	merfish	no
LIMA1	ENST00000552491	merfish	yes
NDRG2	ENST00000554143	merfish	no
SLC7A7	ENST00000555702	merfish	no
PRC1	ENST00000556972	merfish	yes
NUSAP1	ENST00000559596	merfish	yes
PECAM1	ENST00000563924	merfish	no
CAPN3	ENST00000565173	merfish	yes
NDRG4	ENST00000566192	merfish	no
MYH11	ENST00000573908	merfish	yes
CXCL16	ENST00000576153	merfish	no
AQP4	ENST00000578776	merfish	no
RBFOX3	ENST00000578887	merfish	yes
CDKN2A	ENST00000579755	merfish	no
CD68	ENST00000584180	merfish	no
AZU1	ENST00000592205	merfish	no
TMIGD2	ENST00000595645	merfish	no
MCM3	ENST00000596288	merfish	no
CD22	ENST00000598028	merfish	no
C3	ENST00000599668	merfish	no
CCL5	ENST00000605140	merfish	no
CD24	ENST00000606017	merfish	no
KLF4	ENST00000610832	merfish	no
GRID2	ENST00000611049	merfish	no
EFHD1	ENST00000611312	merfish	no
IFIT2	ENST00000611722	merfish	no
FCGR3B	ENST00000613418	merfish	no
CTSH	ENST00000615999	merfish	no
CD160	ENST00000616463	merfish	no
EMX2	ENST00000616794	merfish	no
SDHA	ENST00000617470	merfish	no
KLRF1	ENST00000617889	merfish	no
PLP1	ENST00000619236	merfish	no
MATK	ENST00000619596	merfish	no
IFI27	ENST00000620066	merfish	no
MIAT	ENST00000620145	merfish	no
PDPN	ENST00000621990	merfish	no
HPCAL1	ENST00000622018	merfish	no
MSRB1	ENST00000622125	merfish	no
SLC6A6	ENST00000622186	merfish	no
NKAIN3	ENST00000623646	merfish	no
FAP	ENST00000627638	merfish	no
TCF4	ENST00000635990	merfish	no
SERPINA1	ENST00000636712	merfish	no
MEF2C	ENST00000637481	merfish	no
FGFR2	ENST00000638709	merfish	no
TRPS1	ENST00000640765	merfish	no
NOTCH1	ENST00000651671	merfish	no
Blank-0	Blank-0	merfish
Blank-1	Blank-1	merfish
Blank-2	Blank-2	merfish
Blank-3	Blank-3	merfish
Blank-4	Blank-4	merfish
Blank-5	Blank-5	merfish
Blank-6	Blank-6	merfish
Blank-7	Blank-7	merfish
Blank-8	Blank-8	merfish
Blank-9	Blank-9	merfish
Blank-10	Blank-10	merfish
Blank-11	Blank-11	merfish
Blank-12	Blank-12	merfish
Blank-13	Blank-13	merfish
Blank-14	Blank-14	merfish
Blank-15	Blank-15	merfish
Blank-16	Blank-16	merfish
Blank-17	Blank-17	merfish
Blank-18	Blank-18	merfish
Blank-19	Blank-19	merfish
Blank-20	Blank-20	merfish
Blank-21	Blank-21	merfish
Blank-22	Blank-22	merfish
Blank-23	Blank-23	merfish
Blank-24	Blank-24	merfish
Blank-25	Blank-25	merfish
Blank-26	Blank-26	merfish
Blank-27	Blank-27	merfish
Blank-28	Blank-28	merfish
Blank-29	Blank-29	merfish
Blank-30	Blank-30	merfish
Blank-31	Blank-31	merfish
Blank-32	Blank-32	merfish
Blank-33	Blank-33	merfish
Blank-34	Blank-34	merfish
Blank-35	Blank-35	merfish
Blank-36	Blank-36	merfish
Blank-37	Blank-37	merfish
Blank-38	Blank-38	merfish
Blank-39	Blank-39	merfish
Blank-40	Blank-40	merfish
Blank-41	Blank-41	merfish
Blank-42	Blank-42	merfish
Blank-43	Blank-43	merfish
Blank-44	Blank-44	merfish
Blank-45	Blank-45	merfish
Blank-46	Blank-46	merfish
Blank-47	Blank-47	merfish
Blank-48	Blank-48	merfish
Blank-49	Blank-49	merfish
Blank-50	Blank-50	merfish
Blank-51	Blank-51	merfish
Blank-52	Blank-52	merfish
Blank-53	Blank-53	merfish
Blank-54	Blank-54	merfish
Blank-55	Blank-55	merfish
Blank-56	Blank-56	merfish
Blank-57	Blank-57	merfish
Blank-58	Blank-58	merfish
Blank-59	Blank-59	merfish
Blank-60	Blank-60	merfish
Blank-61	Blank-61	merfish
Blank-62	Blank-62	merfish
Blank-63	Blank-63	merfish
Blank-64	Blank-64	merfish
LGALS1	ENST00000215909	sequential
APOE	ENST00000252486	sequential
GFAP	ENST00000253408	sequential
CHI3L1	ENST00000255409	sequential
S100A16	ENST00000368706	sequential
SPP1	ENST00000395080	sequential
